# An integrative systems-biology approach defines mechanisms of Alzheimer’s disease neurodegeneration

**DOI:** 10.1101/2024.03.17.585262

**Authors:** Matthew J Leventhal, Camila A Zanella, Byunguk Kang, Jiajie Peng, David Gritsch, Zhixiang Liao, Hassan Bukhari, Tao Wang, Ping-Chieh Pao, Serwah Danquah, Joseph Benetatos, Ralda Nehme, Samouil Farhi, Li-Huei Tsai, Xianjun Dong, Clemens R Scherzer, Mel B Feany, Ernest Fraenkel

**Affiliations:** MIT Ph.D. Program in Computational and Systems Biology, Cambridge, MA, USA; Department of Biological Engineering, Massachusetts Institute of Technology, Cambridge, MA, USA; Broad Institute of Harvard and MIT, Cambridge, MA, USA; Department of Pathology, Brigham and Women’s Hospital and Harvard Medical School, Boston, MA, USA; Spatial Technology Platform, Broad Institute of Harvard and MIT, Cambridge, MA USA; Precision Neurology Program, Brigham and Women’s Hospital and Harvard Medical school, Boston, MA, USA; APDA Center for Advanced Parkinson’s Disease Research, Brigham and Women’s Hospital and Harvard Medical School, Boston, MA, USA; Picower Institute for Learning and Memory, Massachusetts Institute of Technology, Cambridge, Massachusetts, USA; Department of Brain and Cognitive Sciences, Massachusetts Institute of Technology, Cambridge, Massachusetts, USA; Stanley Center for Psychiatric Research, Broad Institute of Harvard and MIT, Cambridge, MA, USA; Present address: School of Computer Science, Northwestern Polytechnical University, Xi’an, China; Present address: Stephen and Denise Adams Center of Yale School of Medicine, CT, USA

## Abstract

Despite years of intense investigation, the mechanisms underlying neuronal death in Alzheimer’s disease, the most common neurodegenerative disorder, remain incompletely understood. To define relevant pathways, we integrated the results of an unbiased, genome-scale forward genetic screen for age-associated neurodegeneration in *Drosophila* with human and *Drosophila* Alzheimer’s disease-associated multi-omics. We measured proteomics, phosphoproteomics, and metabolomics in *Drosophila* models of Alzheimer’s disease and identified Alzheimer’s disease human genetic variants that modify expression in disease-vulnerable neurons. We used a network optimization approach to integrate these data with previously published Alzheimer’s disease multi-omic data. We computationally predicted and experimentally demonstrated how *HNRNPA2B1* and *MEPCE* enhance tau-mediated neurotoxicity. Furthermore, we demonstrated that the screen hits *CSNK2A1* and *NOTCH1* regulate DNA damage in *Drosophila* and human iPSC-derived neural progenitor cells. Our work identifies candidate pathways that could be targeted to ameliorate neurodegeneration in Alzheimer’s disease.
