## Supplementary Table 2 for "An integrative systems-biology approach defines mechanisms of Alzheimer’s disease neurodegeneration"

### Sheet: Sheet1
No.	Stage	Gene expression	Genotype	N	Source	Age at death mean (sd)	RIN mean (sd)	PMI mean (sd)	Male %
1	D	RNA-seq	WGS	334	Frontal cortex	85.8 (4.9)	7.2 (1.0)	7.5 (4.9)	37.7
2	D	RNA-seq	WGS	65	Frontal cortex	80.9 (8.8)	6.7 (1.1)	10.5 (7.2)	44.6
3	D	RNA-seq	Array	200	Frontal cortex	64.9 (19.5)	7.9 (0.8)	14.8 (7.8)	57.5
4	D	Microarray	Array	144	Frontal cortex	63.7 (8.8)	6.8 (0.8)	17.8 (8.3)	77.8
5	R	RNA-seq	WGS	118	Frontal cortex	57.9 (9.8)	7.4 (0.9)	NA	70.3
6	R	RNA-seq	WGS	103	Temporal cortex	83.6 (7.3)	7.6 (1.0)	5.5 (6.2)	48.5
7	R	Microarray	Array	123	Frontal cortex	59.0 (NA)	3.85 (NA)	43.7 (NA)	75.6
8	TCPY	RNA-seq	Array	75	Pyramidal neurons	90.9 (8.5)	7.4 (0.9)	2.9 (0.7)	40
Total				1162
