## Supplementary Table 3 for "An integrative systems-biology approach defines mechanisms of Alzheimer’s disease neurodegeneration"

### Sheet: Sheet1
Chr:bp1	Hypothetic gene2	Egene3	EQTL3	Ref/alt allele	P_discov	FDR	BETA_FE_discov	STD_FE_discov	P_rep	P_comb	BETA_FE_comb	Full eGene name
6:32574250	HLA-DRB1	HLA-DRB5	rs9270994	T:C	1.09e-203	6.07e-198	-0.559	0.0189	1.07e-73	2.02e-275	-0.601	Major Histocompatibility Complex, Class II, DR Beta 5
6:32588831	HLA-DRB1	HLA-DRB6	rs9271480	G:A	1.18e-163	6.54e-158	0.239	0.0168	1.33e-66	1.65e-228	0.299	Major Histocompatibility Complex, Class II, DR Beta 6 (Pseudogene)
6:32629889	HLA-DRB1	HLA-DQB1	rs1049087	G:A	7.66e-125	4.25e-119	-0.431	0.0182	3.21e-51	1.08e-173	-0.434	HLA Class II Histocompatibility Antigen, DQ Beta 1 Chain
6:32591383	HLA-DRB1	HLA-DQA2	rs9271602	T:G	1.68e-93	9.32e-88	1.15	0.0561	9.13e-35	1.85e-128	1.04	Major Histocompatibility Complex, Class II, DQ Alpha 2
19:45221767	APOE	CTB-171A8.1	rs79638902	C:T	9.34e-91	5.18e-85	0.55	0.0271	2.84e-39	8.35e-126	0.543
19:1021627	ABCA7	RNU6-2	rs117481827	T:C	5.32e-84	2.95e-78	0.586	0.0343	2.55e-27	7.75e-87	0.429	RNA, U6 Small Nuclear 2
6:32579035	HLA-DRB1	HLA-DRB1	rs9271209	G:A	2.63e-67	1.46e-61	-0.186	0.0107	1.87e-14	8.11e-110	-0.186	Major Histocompatibility Complex, Class II, DR Beta 1
6:32629764	HLA-DRB1	HLA-DQB2	rs1130398	C:T	1.43e-56	7.88e-51	0.988	0.062	3.34e-33	4.39e-35	0.447	Major Histocompatibility Complex, Class II, DQ Beta 2
7:99807344	ZCWPW1	PVRIG	rs2950518	G:A	1.23e-48	6.77e-43	-0.0287	0.0045	1.02e-09	7.92e-54	-0.0324	PVR Related Immunoglobulin Domain Containing
6:32628030	HLA-DRB1	HLA-DQA1	rs9273471	G:A	1.28e-47	7.05e-42	-0.198	0.0141	1.5e-06	2.42e-79	-0.179	Major Histocompatibility Complex, Class II, DQ Alpha 1
7:100064719	ZCWPW1	PILRB	rs7806537	A:G	2.92e-45	1.61e-39	0.0881	0.00704	6.16e-12	1.22e-37	0.0914	Paired Immunoglobin Like Type 2 Receptor Beta
6:32786882	HLA-DRB1	HLA-DOB	rs3763355	T:C	9.53e-41	5.24e-35	0.96	0.0738	5.23e-15	4.36e-55	0.434	Major Histocompatibility Complex, Class II, DO Beta
1:207750568	CR1	CR1	rs679515	T:C	5.52e-34	3.03e-28	-0.0469	0.00771	1.48e-11	1.86e-43	-0.056	Complement C3b/C4b Receptor 1 (Knops Blood Group)
7:99987236	ZCWPW1	PILRA	rs7798226	T:G	1.88e-33	1.03e-27	0.0519	0.00459	2.92e-05	1.83e-37	0.0544	Paired Immunoglobin Like Type 2 Receptor Alpha
16:31154146	KAT8	PRSS36	rs1549299	G:A	1.84e-31	1.01e-25	-0.0355	0.00404	7.91e-10	7.6e-25	-0.0362	Serine Protease 36
7:99691740	ZCWPW1	ZSCAN21	rs1527423	G:A	1.8e-29	9.89e-24	-0.0316	0.00344	0.0108	1.68e-55	-0.0304	Zinc Finger And SCAN Domain Containing 21
17:4801966	SCIMP	CHRNE	rs56067981	G:A	1.44e-28	7.88e-23	0.0413	0.00495	3.65e-13	9.87e-29	0.044	Cholinergic Receptor Nicotinic Epsilon Subunit
19:45147340	APOE	PVR	rs11540084	G:T	7.66e-28	4.2e-22	0.0355	0.00322	6.4e-06	7.83e-30	0.0364	PVR Cell Adhesion Molecule
6:32623156	HLA-DRB1	C4A	rs9273324	C:T	1.24e-24	6.79e-19	-0.191	0.0221	5.22e-07	7.37e-25	-0.183	Complement C4A (Rodgers Blood Group)
7:100064719	ZCWPW1	STAG3L5P	rs7806537	A:G	6.1e-24	3.34e-18	0.0647	0.00678	1.57e-07	4.04e-52	0.0659	Stromal Antigen 3-Like 5 Pseudogene
19:45165912	APOE	CEACAM19	rs714948	C:A	9.73e-23	5.32e-17	0.0269	0.00432	4.94e-16	2.05e-14	0.0323	Carcinoembryonic Antigen Related Cell Adhesion Molecule 19
6:32422191	HLA-DRB1	CYP21A1P	rs2097442	G:A	1.47e-19	8.03e-14	-0.334	0.0365	6.67e-07	1.22e-30	-0.332	Cytochrome P450 Family 21 Subfamily A Member 1, Pseudogene
7:99816256	ZCWPW1	ZCWPW1	rs1727143	C:A	3.65e-19	1.99e-13	-0.0271	0.003	0.00234	2.73e-17	-0.0264	Zinc Finger CW-Type And PWWP Domain Containing 1
16:31022639	KAT8	STX4	rs72800847	G:A	1.72e-17	9.35e-12	-0.0182	0.00212	0.00828	2.92e-15	-0.0174	Syntaxin 4
6:32340070	HLA-DRB1	HCG23	rs1980496	C:T	3.87e-17	2.11e-11	0.0906	0.0107	9.29e-10	1.37e-18	0.0949	HLA Complex Group 23
17:5179785	SCIMP	NUP88	rs4790765	A:G	8.85e-17	4.82e-11	0.0232	0.00315	0.0251	7.49e-37	-0.024	Nucleoporin 88
16:31134059	KAT8	KAT8	rs61320757	G:A	2.21e-16	1.2e-10	0.018	0.00217	0.00133	2.8e-13	0.0178	Lysine Acetyltransferase 8
19:1063443	ABCA7	POLR2E	rs4147929	A:G	4.77e-16	2.6e-10	-0.0308	0.00392	0.00148	2.56e-18	-0.0311	RNA Polymerase II Subunit E
7:99543177	ZCWPW1	RP4-604G5.1	rs2525535	G:A	1.09e-15	5.92e-10	0.148	0.0183	0.000533	1.6e-12	0.151
19:45836520	AC074212.3	KLC3	rs12973593	C:T	9.73e-15	5.28e-09	0.00851	0.00274	2.24e-05	1.19e-16	0.00953	Kinesin Light Chain 3
16:31166028	KAT8	TRIM72	rs12102776	T:C	3.89e-14	2.11e-08	0.0291	0.00476	0.00577	2.87e-17	0.0304	Tripartite Motif Containing 72
16:30902353	KAT8	CCDC189	rs80095680	A:G	9.42e-14	5.11e-08	-0.0354	0.00489	0.0298	1.52e-20	-0.0353	Coiled-Coil Domain Containing 189
16:30902353	KAT8	C16orf93	rs80095680	A:G	9.42e-14	5.11e-08	-0.0354	0.00489	0.0298	1.52e-20	-0.0353	Coiled-Coil Domain Containing 189
6:32340070	HLA-DRB1	BTNL2	rs1980496	C:T	5.13e-13	2.79e-07	-0.0414	0.0131	9.17e-06	1.88e-15	-0.0404	Butyrophilin Like 2
17:5029432	SCIMP	AC012146.7	rs56404233	G:T	2.02e-12	1.1e-06	-0.0715	0.0101	1.6e-05	1.08e-10	-0.0716
17:5080344	SCIMP	ZNF232	rs113001179	A:C	1.2e-11	6.5e-06	-0.0404	0.0059	0.000327	4.01e-17	-0.0418	Zinc Finger Protein 232
7:100064719	ZCWPW1	C7orf61	rs7806537	A:G	1.67e-11	9.02e-06	0.0495	0.00727	0.0104	7.22e-13	0.0483	Chromosome 7 Open Reading Frame 61
6:32560741	HLA-DRB1	NOTCH4	rs9270560	T:C	1.02e-10	5.49e-05	-0.0261	0.00467	0.000715	1.96e-30	-0.0281	Notch Receptor 4
19:45602781	APOE	GEMIN7	rs10405859	T:C	1.72e-10	9.3e-05	-0.00877	0.00308	1.92e-06	8.23e-10	-0.0121	Gem Nuclear Organelle Associated Protein 7
16:31026427	KAT8	RP11-196G11.2	rs4889609	A:G	2e-10	0.000108	0.0438	0.00681	0.0353	1.8e-10	0.0423
6:32567973	HLA-DRB1	CYP21A2	rs372792791	C:CA	3.7e-10	0.0002	0.18	0.0284	0.0228	1.32e-17	0.106	Cytochrome P450 Family 21 Subfamily A Member 2
7:99551944	ZCWPW1	TRIM4	rs2525546	C:T	1.1e-09	0.000592	0.0124	0.0031	0.00736	2.14e-14	0.0138	Tripartite Motif Containing 4
7:99650429	ZCWPW1	AP4M1	rs59261051	C:T	7.44e-09	0.004	0.0169	0.00289	0.0112	2.38e-11	0.0183	Adaptor Related Protein Complex 4 Subunit Mu 1
19:45645221	APOE	BLOC1S3	rs573794110	AGGTCCTGGGGCCAGGGAGTGCTGGGGC:A	1.81e-08	0.00972	-0.0153	0.00378	0.0371	3.5e-09	-0.017	Biogenesis Of Lysosomal Organelles Complex 1 Subunit 3
6:32586787	HLA-DRB1	TAP2	rs9271364	A:G	7.12e-08	0.0381	0.0285	0.00532	0.0403	1.19e-08	0.0267	Transporter 2, ATP Binding Cassette Subfamily B Member
19:45444524	APOE	APOC4-APOC2	rs72235114	C:CT	5.93e-26	3.25e-20	0.0829	0.00781	NA	5.93e-26	0.0829	APOC4-APOC2 Readthrough (NMD Candidate)
6:32623156	HLA-DRB1	TNXA	rs9273324	C:T	NA	NA	NA	NA	5.63e-06	1.84e-23	-0.452	Tenascin XA (Pseudogene)
6:47562915	CD2AP	RP11-385F7.1	rs6903331	A:G	NA	NA	NA	NA	0.000214	7.16e-18	-0.152
6:32623156	HLA-DRB1	HLA-DMA	rs9273324	C:T	1.24e-15	6.76e-10	0.0822	0.0106	0.422	3.9e-15	0.0658	Major Histocompatibility Complex, Class II, DM Alpha
6:32608820	HLA-DRB1	HLA-DQB1-AS1	rs9272670	C:T	NA	NA	NA	NA	5.43e-15	5.43e-15	-0.684	HLA-DQB1 Antisense RNA 1
7:99987236	ZCWPW1	MEPCE	rs7798226	T:G	1.09e-14	5.93e-09	-0.0182	0.00233	0.14	9.85e-14	-0.0164	Methylphosphate Capping Enzyme
19:45855060	AC074212.3	ERCC2	rs1799790	C:G	1.46e-13	7.94e-08	-0.0161	0.0023	0.224	1.23e-13	-0.0153	ERCC Excision Repair 2, TFIIH Core Complex Helicase Subunit
6:32626508	HLA-DRB1	STK19B	rs113422598	C:T	NA	NA	NA	NA	NA	8.34e-13	0.957	Serine/Threonine Kinase 19B (Pseudogene)
6:32626508	HLA-DRB1	STK19P	rs113422598	C:T	NA	NA	NA	NA	NA	8.34e-13	0.957	Serine/Threonine Kinase 19B (Pseudogene)
11:85652826	PICALM	RP11-700A24.1	rs598561	G:A	6.54e-07	0.349	-0.106	0.0211	NA	2.98e-11	-0.11
15:58922395	ADAM10	RP11-30K9.6	rs12442451	G:C	2.27e-05	1	0.0455	0.0122	3.48e-06	1.2e-09	0.0576
6:32559509	HLA-DRB1	HLA-DRA	rs72844273	A:G	4.13e-09	0.00222	0.0869	0.0146	0.0736	1.38e-09	0.0799	Major Histocompatibility Complex, Class II, DR Alpha
11:60017018	MS4A6A	MS4A4A	rs2433239	T:C	2.32e-09	0.00125	0.0619	0.0114	0.463	4.81e-09	0.0533	Membrane Spanning 4-Domains A4A
19:45584542	APOE	ZNF296	rs10401638	G:C	2.39e-07	0.127	-0.0121	0.00327	0.00527	1.02e-08	-0.0137	Zinc Finger Protein 296
6:32452587	HLA-DRB1	C6orf10	rs28368843	C:T	1.7e-07	0.0908	0.147	0.03	NA	3.11e-08	0.144	Testis Expressed Basic Protein 1
8:27257964	CLU/PTK2B	TRIM35	rs61165579	TA:T	3.3e-08	0.0177	0.0209	0.00375	NA	3.2e-08	0.0206	Tripartite Motif Containing 35
8:27400592	CLU/PTK2B	EPHX2	rs66924402	A:C	9.19e-07	0.49	0.0236	0.00475	0.0119	3.89e-08	0.0246	Epoxide Hydrolase 2
7:99843724	ZCWPW1	NYAP1	rs35436377	CT:C	4.85e-08	0.026	-0.0423	0.00972	NA	4.85e-08	-0.0423	Neuronal Tyrosine Phosphorylated Phosphoinositide-3-Kinase Adaptor 1
